# Long-read sequencing reveals the allelic diversity of the self-incompatibility gene across natural populations in *Petunia* (Solanaceae)

**DOI:** 10.1101/2024.06.18.599649

**Authors:** Taiga Maenosono, Kazuho Isono, Takanori Kuronuma, Miho Hatai, Kaori Chimura, Ken-ichi Kubo, Hisashi Kokubun, Julián Alejandro Greppi, Hitoshi Watanabe, Koichi Uehara, Takashi Tsuchimatsu

## Abstract

Self-incompatibility (SI) is a genetic mechanism to prevent self-fertilization and thereby promote outcrossing in hermaphroditic plant species through discrimination of self and non-self pollen by pistils. In many SI systems, recognition between pollen and pistils is controlled by a single multiallelic locus (called *S*-locus), in which numbers of alleles (called *S*-alleles) are segregating. Because of the extreme level of polymorphism of the *S*-locus, identifications of *S*-alleles have been a major issue in many SI studies for decades. Here we report an RNA-seq-based method to explore allelic diversity of the *S*-locus by employing the long-read sequencing technology of the Oxford Nanopore MinION, and applied it for the gametophytic SI system of *Petunia* (Solanaceae), in which the female determinant is a secreted ribonuclease called S-RNase that inhibits the elongation of self-pollen tubes by degrading RNA. We developed a method to identify *S*-alleles by the search of *S-RNase* sequences, using the previously reported sequences as queries, and found in total 62 types of *S-RNase* including 45 novel types. We validated this method through Sanger sequencing and crossing experiments, confirming the sequencing accuracy and SI phenotypes corresponding to genotypes. Then, using the obtained sequence data together with PCR-based genotyping in a larger sample set of 187 plants, we investigated the diversity, frequency, and the level of shared polymorphism of *S*-alleles across populations and species. The method as well as the dataset obtained in *Petunia* will be an important basis for further studying the evolution of S-RNase-based gametophytic SI systems in natural populations.

**Significance statement:** Flowering plants have evolved molecular mechanisms called self-incompatibility (SI) for discriminating self and non-self pollen at pistils to prevent self-fertilization, which is often deleterious due to inbreeding depression. The specificity of SI is usually determined by numbers of highly divergent alleles (called *S*-alleles) segregating at a single locus, and identifications of *S*-alleles have been a major issue in many SI systems. Here we report a new method to identify *S*-alleles by employing a long-read sequencing technology and applied it for the gametophytic SI system of *Petunia*, identifying 62 types of *S*-alleles including 45 novel types. The method as well as the dataset obtained in this study will be an important basis for the research of SI evolution.
