## Supplementary Table 1 for "Long-read sequencing reveals the allelic diversity of the self-incompatibility gene across natural populations in *Petunia* (Solanaceae)"

### Sheet: TableS1
Table S1. Samples and Nanopore sequencing summary.
Species	Population code	Individuals*	Number of reads	Total bases
Petunia inflata	61	1961-01-01	150779	78130725
Petunia inflata	61	1961-01-03	165777	75680643
Petunia inflata	61	1961-01-04	101452	48123410
Petunia inflata	61	1961-02-01	148655	74883474
Petunia inflata	61	1961-02-03	115822	55665204
Petunia inflata	61	1961-03-02	136194	68346427
Petunia inflata	61	1961-04-02	167203	62576834
Petunia inflata	61	1961-04-03	130332	58941365
Petunia inflata	61	1961-06-01	151973	60695748
Petunia inflata	61	1961-06-02	121341	50866329
Petunia inflata	61	1961-07-01	142379	49281756
Petunia inflata	61	1961-07-02	184246	54063750
Petunia inflata	61	1961-08-02	135330	71695968
Petunia inflata	61	1961-12-01	103540	47726567
Petunia inflata	61	1961-12-02	315822	109691622
Petunia inflata	61	1961-12-05	255250	98440199
Petunia inflata	61	61-15-1	162548	85972899
Petunia inflata	62	1962-01-01	178785	86978600
Petunia inflata	62	1962-01-02	178333	92482165
Petunia inflata	62	1962-01-03	207200	99242580
Petunia inflata	62	1962-02-01	320417	96578137
Petunia inflata	62	1962-02-02	146107	75436212
Petunia inflata	62	1962-02-05	270106	116438072
Petunia inflata	62	1962-03-05	114024	66214501
Petunia inflata	62	1962-06-02	127810	73139445
Petunia inflata	62	1962-06-03	225688	101931567
Petunia inflata	62	1962-08-02	195170	86516299
Petunia inflata	62	1962-09-02	179901	86673207
Petunia inflata	62	1962-11-01	256345	112276304
Petunia inflata	62	1962-11-02	173207	74889297
Petunia inflata	62	1962-11-04	193637	89428474
Petunia inflata	62	1962-11-05	300954	111765230
Petunia inflata	62	62-15-1	103751	62408313
Petunia inflata	62	62-17-2	171824	82292223
Petunia inflata	62	62-21-4	116292	72403520
Petunia axillaris subsp. axillaris	70	1970-01-02	354679	101275742
Petunia axillaris subsp. axillaris	70	1970-01-04	538216	117821730
Petunia axillaris subsp. axillaris	70	1970-02-02	209481	55225295
Petunia axillaris subsp. axillaris	70	1970-03-01	232873	81422978
Petunia axillaris subsp. axillaris	70	1970-03-03	172344	51326261
Petunia axillaris subsp. axillaris	70	1970-03-05	195328	56954943
Petunia axillaris subsp. axillaris	70	1970-04-03	321407	103668978
Petunia axillaris subsp. axillaris	70	1970-04-04	212420	73503516
Petunia axillaris subsp. axillaris	70	1970-04-05	186592	66512150
Petunia axillaris subsp. axillaris	70	1970-07-03	214757	53241719
Petunia axillaris subsp. axillaris	70	1970-08-04	180183	51935677
Petunia axillaris subsp. axillaris	70	1970-10-01	272979	60138099
Petunia axillaris subsp. axillaris	70	1970-10-02	142345	65435963
Petunia axillaris subsp. axillaris	70	1970-10-03	156844	47388090
Petunia axillaris subsp. axillaris	70	1970-10-05	141513	51039988
Petunia axillaris subsp. axillaris	70	70-17-2	273434	91717919
Petunia axillaris subsp. axillaris	70	70-17-5	176953	53614443
Petunia axillaris subsp. axillaris	70	70-18-1	206917	57239724
Petunia axillaris subsp. axillaris	70	70-18-2	229561	81748984
Petunia axillaris subsp. axillaris	70	70-19-2	176930	49876084
Petunia axillaris subsp. axillaris	71	71-21-2	230769	87601164
Petunia axillaris subsp. axillaris	71	71-21-3	2504036	1267375826
Petunia axillaris subsp. axillaris	71	71-21-4	31318	14088686
Petunia axillaris subsp. axillaris	71	71-21-5	182732	89855108
Petunia axillaris subsp. axillaris	71	71-22-1	190860	81510585
Petunia axillaris subsp. axillaris	71	71-22-2	282399	91040744
Petunia axillaris subsp. axillaris	71	71-22-3	461554	141698438
Petunia axillaris subsp. axillaris	71	71-22-4	294399	101456112
Petunia axillaris subsp. axillaris	71	71-23-1	220995	76345383
Petunia axillaris subsp. axillaris	71	71-23-2	230510	73611447
Petunia axillaris subsp. axillaris	71	71-23-3	298716	93855261
Petunia axillaris subsp. axillaris	71	71-25-2	250460	88594046
Petunia axillaris subsp. axillaris	71	71-25-3	169518	51514868
Petunia axillaris subsp. axillaris	71	71-25-5	138116	44788403
Petunia axillaris subsp. axillaris	71	71-27-1	92599	40500655
Petunia axillaris subsp. axillaris	71	71-27-2	128998	47936669
Petunia axillaris subsp. axillaris	71	71-27-3	180613	62654499
Petunia axillaris subsp. axillaris	71	71-27-4	146497	51013431
Petunia axillaris subsp. axillaris	71	71-27-5	115954	46853575
Petunia axillaris subsp. axillaris	71	71-28-3	481466	209907522
Petunia axillaris subsp. axillaris	71	71-28-5	126377	50206430
Petunia axillaris subsp. axillaris	72	72-13-1	222402	74787480
Petunia axillaris subsp. axillaris	72	72-13-2	155103	57956882
Petunia axillaris subsp. axillaris	72	72-13-4	101478	38660032
Petunia axillaris subsp. axillaris	72	72-38-1	118123	38152923
Petunia axillaris subsp. axillaris	72	72-38-2	108785	38952605
Petunia axillaris subsp. axillaris	72	72-38-3	135620	38851878
Petunia axillaris subsp. axillaris	72	72-39-1	130379	40361236
Petunia axillaris subsp. axillaris	72	72-39-2	105398	37496367
Petunia axillaris subsp. axillaris	72	72-39-3	104221	37821441
Petunia axillaris subsp. axillaris	72	72-39-5	156338	49177959
*The code of individuals indicate [population-family-individual]. For example, 70-18-5 and 70-19-1 are from the population 70 (U93), and 70-19-1 and 70-19-2 are the half-sib of the family 70-19.
