## Supplementary Table 2 for "Long-read sequencing reveals the allelic diversity of the self-incompatibility gene across natural populations in *Petunia* (Solanaceae)"

### Sheet: TableS2
Table S2. Number of S-RNase-like reads per cluster and corresponding assigned S-alleles.
Individuals	Number of reads per cluster				Assigned S-alleles
	Cluster 1	Cluster 2	Cluster 3		Cluster 1	Cluster 2	Cluster 3
61-1-1	1251	1206	299		PiS13	Ss1	PiRNX2
61-1-3	727	530	751		Sj	PiRNX2	Sqq
61-1-4	1091	1125	80		Sqq	Skk	PiRNX2
61-2-1	1511	748	230		PiS10	Saa	PiRNX2
61-2-3	1362	1098	179		Saa	Srr	PiRNX2
61-3-2	940	475	37		PhS10	PiS21	PiRNX2
61-4-2	1145	1417	122		Sss	Suu	PiRNX2
61-4-3	1017	1396	121		Sss	Ss1	PiRNX2
61-6-1	166	225	51		Sv	Sw	PiRNX2
61-6-2	660	379	84		Sv	PiS16	PiRNX2
61-7-1	579	783	142		Ss2	Suu	PiRNX2
61-7-2	359	702	145		Sii	Suu	PiRNX2
61-8-2	149	606	111		So2	Su1	PiRNX2
61-12-1	1033	1070	296		Snn	Sb	PiRNX2
61-12-2	1768	1737			PiS13	Sj
61-12-5	308	1349	1886		PiRNX2	Snn	PhS7
61-15-1	1375	1439			Shh	Ss2
62-1-1	4108	3250	608		Sr	PiS3	PiRNX2
62-1-2	1659	896			Sr	Sq
62-1-3	3815	4051			PiS3	SL4
62-2-1	626	1094	57		SL5	Sff	PiRNX2
62-2-2	1361	476	65		Sff	So1	PiRNX2
62-2-5	2693	727	3552		So1	PiRNX2	Suu
62-3-5	148	1136	797		PiRNX2	St	SL1
62-6-2	584	1210	199		See	Sq	PiRNX2
62-6-3	3952	2624	628		Ss1	Sq	PiRNX2
62-8-2	624	585	169		Ss1	So3	PiRNX2
62-9-2	846	1000	208		Sdd	So3	PiRNX2
62-11-1	5143	1380	269		Sr	See	PiRNX2
62-11-2	1614	959			SL4	See
62-11-4	836	2102	231		See	Sy	PiRNX2
62-11-5	3058	2872	194		St	PiS3	PiRNX2
62-15-1	1419	1006	365		Sw	PiS7	PiRNX2
62-17-2	950	1266	62		Sy	Su2	PiRNX2
62-21-4	1118	664	17		Sy	So1	PiRNX2
70-1-2		186	237			Scc	Sp
70-1-4	256	330			Scc	SL5
70-2-2	432	759	56		PaS1	Sg	PanonS
70-3-1	242	264			Sv	Sc
70-3-3	167	87			Sv	Sq
70-3-5	400	525			Sv	Sc
70-4-3	433	150	17		PaS13	Sww	PanonS
70-4-4	559	180			PaS13	SL1
70-4-5	701	402			PiS2	SL1
70-7-3	329	374			SL5	Sg
70-8-4	412	545			PaS1	Sj
70-10-1	695	574	108		PaS17	Scc	PanonS
70-10-2	249	173			Sv	Sp
70-10-3	696	314	17		PhS5	Sp	PanonS
70-10-5	496	372			Sv	Sp
70-17-2	243	610	48		PiS12	PiS13	PanonS
70-17-5	627	77	888		PiS12	PanonS	PhS3
70-18-1	676	73	527		PaS17	PanonS	Sz
70-18-2	356	415	24		PaS17	Sz	PanonS
70-19-2	280	369	36		PhS7	Svv	PanonS
71-21-2	927	345	72		Sk	Si	PanonS
71-21-3	5994		2672		Sh		Sj
71-21-4	95	46			Sd	Si
71-21-5	151	109			Sd	Si
71-22-1	816	283			Sh	Si
71-22-2	495	466			Sh	Sq
71-22-3	191	14	90		Sk	PanonS	Sf
71-22-4	67	177			Si	Sh
71-23-1	570	361	60		Sk	PhS7	PanonS
71-23-2	169	173			PhS7	Sk
71-23-3	229		148		PhS7		Sk
71-25-2	213	364	18		Si	Sh	PanonS
71-25-3	89	89			Sf	Sj
71-25-5	101	205	15		Sh	Sk	PanonS
71-27-1	83	305	432		PanonS	PhS7	SL1
71-27-2	163	285	36		PhS7	SL1	PanonS
71-27-3	283	291	48		PhS7	Sc	PanonS
71-27-4	116		42		SL1		Sf
71-27-5	512	91	346		SL1	PanonS	PhS7
71-28-3	888	819	58		PhS22	Sa	PanonS
71-28-5	538	404	52		Sa	Su3	PanonS
72-13-1	467	347	23		PaS17	SL1	PanonS
72-13-2	422	355	40		PaS17	Se	PanonS
72-13-4	366	206	13		PaS17	Se	PanonS
72-38-1	126	159	39		Sb	PiS6	PanonS
72-38-2	438	276			Sg	Sb
72-38-3	92	93			Sg	Sa
72-39-1	262	352	27		PhS3	Sg	PanonS
72-39-2	245	295	14		SL1	PhS22	PanonS
72-39-3	181	74			SL1	Sb
72-39-5	66	61			PhS3	Sb
Gray cells indicate sequences that are not S-RNases (PanonS and RNX2). Clusters (1-3) are ordered by total read numbers for each sample. Blank cells indicate S-alleles were not identified.
