## Supplementary Table 3 for "Long-read sequencing reveals the allelic diversity of the self-incompatibility gene across natural populations in *Petunia* (Solanaceae)"

### Sheet: TableS3
Table S3. Identity between Nanopore- and Sanger-generated sequences.
Sequence sample	Identity (matched bases/total bases)
70-3-3_1	99.8% (648/649)
70-10-5_2	99.7% (618/620)
61-6-1_1	98.5% (648/658)
62-2-5_3	100.0% (627/627)
70-2-2_1	99.7% (605/607)
70-4-4_1	97.7% (624/639)
61-3-2_1	100.0% (627/627)
72-39-5_1	98.2% (589/600)
70-10-3_1	99.8% (641/642)
61-2-1_1	99.7% (627/629)
70-17-2_1	97.0% (621/640)
61-1-1_1	99.1% (650/656)
61-6-2_2	99.5% (654/657)
70-4-5_1	99.8% (626/627)
61-3-2_2	98.2% (638/650)
72-13-1_1	99.8% (638/639)
72-39-2_2	99.0% (663/670)
62-1-1_2	99.5% (618/621)
72-38-1_2	100.0% (667/667)
71-23-2_1	98.4% (660/671)
71-28-3_2	95.2% (620/651)
61-2-1_2	98.6% (554/562)
72-39-5_2	98.0% (592/604)
70-17-2_2	97.2% (625/643)
71-27-3_2	97.9% (525/536)
70-1-2_2	98.7% (523/530)
71-21-4_1	98.4% (666/677)
62-9-2_1	96.3% (658/683)
72-13-2_2	98.3% (635/646)
62-11-2_2	98.0% (584/596)
71-25-3_1	100.0% (657/657)
62-2-2_1	98.1% (654/667)
72-38-2_1	99.2% (644/649)
62-15-1_2	99.0% (612/618)
71-25-2_2	98.9% (657/664)
61-15-1_1	99.2% (636/641)
71-21-2_2	98.7% (664/673)
61-7-2_1	98.8% (634/642)
71-25-3_2	76.4% (475/622)
71-22-3_1	98.9% (645/652)
61-1-4_2	99.5% (585/588)
71-27-1_3	98.8% (594/601)
72-13-1_2	98.6% (629/638)
72-39-2_1	98.3% (591/601)
62-1-3_2	100.0% (627/627)
70-1-4_2	100.0% (627/627)
61-12-1_1	99.8% (663/664)
62-2-2_2	99.1% (639/645)
61-8-2_1	97.1% (639/658)
62-8-2_2	99.1% (633/639)
61-12-5_3	99.4% (629/633)
62-1-2_2	99.5% (660/663)
70-3-3_2	99.8% (633/634)
61-1-3_3	99.8% (633/634)
62-1-2_1	99.8% (627/628)
61-2-3_2	100.0% (585/585)
61-1-1_2	99.4% (624/628)
61-15-1_2	99.5% (618/621)
61-4-2_1	99.8% (617/618)
62-3-5_2	99.0% (612/618)
61-8-2_2	99.4% (630/634)
62-17-2_2	99.2% (630/635)
71-28-5_2	99.1% (626/632)
61-4-2_2	99.7% (660/662)
70-19-2_2	99.8% (618/619)
62-15-1_1	98.3% (639/650)
70-4-3_2	97.4% (648/665)
62-21-4_1	98.9% (623/630)
70-18-2_2	99.1% (653/659)
