## Supplementary Table 4 for "Long-read sequencing reveals the allelic diversity of the self-incompatibility gene across natural populations in *Petunia* (Solanaceae)"

### Sheet: TableS4
Table S4. S-allele genotypes for 187 individuals.
Species	Population code	Individuals*	Identified S-alleles**
Petunia axillaris subsp. axillaris	71	71-21-2	Sk	Si
Petunia axillaris subsp. axillaris	71	71-21-3	Sj	Sh
Petunia axillaris subsp. axillaris	71	71-21-4	Sd	Si
Petunia axillaris subsp. axillaris	71	71-21-5	Sd	Si
Petunia axillaris subsp. axillaris	71	71-22-1	Si	Sh
Petunia axillaris subsp. axillaris	71	71-22-2	Sh	Sq
Petunia axillaris subsp. axillaris	71	71-22-3	Sk	Sf
Petunia axillaris subsp. axillaris	71	71-22-4	Si	Sh
Petunia axillaris subsp. axillaris	71	71-22-5	Si	Sf
Petunia axillaris subsp. axillaris	71	71-23-1	Sk	PhS7
Petunia axillaris subsp. axillaris	71	71-23-2	Sk	PhS7
Petunia axillaris subsp. axillaris	71	71-23-3	Sk	PhS7
Petunia axillaris subsp. axillaris	71	71-23-4	PhS7	Sc
Petunia axillaris subsp. axillaris	71	71-23-5	Sk	PhS7
Petunia axillaris subsp. axillaris	71	71-25-2	Si	Sh
Petunia axillaris subsp. axillaris	71	71-25-3	Sj	Sf
Petunia axillaris subsp. axillaris	71	71-25-4	Sk	Sh
Petunia axillaris subsp. axillaris	71	71-25-5	Sk	Sh
Petunia axillaris subsp. axillaris	71	71-27-1	PhS7	SL1
Petunia axillaris subsp. axillaris	71	71-27-2	PhS7	SL1
Petunia axillaris subsp. axillaris	71	71-27-3	PhS7	Sc
Petunia axillaris subsp. axillaris	71	71-27-4	Sf	SL1
Petunia axillaris subsp. axillaris	71	71-27-5	PhS7	SL1
Petunia axillaris subsp. axillaris	71	71-28-3	PhS22	Sa
Petunia axillaris subsp. axillaris	71	71-28-4	Sf	Sa
Petunia axillaris subsp. axillaris	71	71-28-5	Sa	Su3
Petunia axillaris subsp. axillaris	72	72-13-1	PaS17	SL1
Petunia axillaris subsp. axillaris	72	72-13-2	PaS17	Se
Petunia axillaris subsp. axillaris	72	72-13-3	PaS17	SL1
Petunia axillaris subsp. axillaris	72	72-13-4	PaS17	Se
Petunia axillaris subsp. axillaris	72	72-13-5	PhS3	Se
Petunia axillaris subsp. axillaris	72	72-38-1	PiS6	Sb
Petunia axillaris subsp. axillaris	72	72-38-2	Sb	Sg
Petunia axillaris subsp. axillaris	72	72-38-3	Sg	Sa
Petunia axillaris subsp. axillaris	72	72-38-4	PiS6	Sb
Petunia axillaris subsp. axillaris	72	72-38-5	PiS6	PhS3
Petunia axillaris subsp. axillaris	72	72-39-1	PhS3	Sg
Petunia axillaris subsp. axillaris	72	72-39-2	PhS22	SL1
Petunia axillaris subsp. axillaris	72	72-39-3	Sb	SL1
Petunia axillaris subsp. axillaris	72	72-39-4	Sb
Petunia axillaris subsp. axillaris	72	72-39-5	PhS3	Sb
Petunia inflata	61	1961-01-01	Ss1	PiS13
Petunia inflata	61	1961-01-02	SL1	PiS13
Petunia inflata	61	1961-01-03	Sj	Sqq
Petunia inflata	61	1961-01-04	Skk	Sqq
Petunia inflata	61	1961-01-05	Sb	PiS13
Petunia inflata	61	1961-02-01	PiS10	Saa
Petunia inflata	61	1961-02-02	PiS10	Saa
Petunia inflata	61	1961-02-03	Saa	Srr
Petunia inflata	61	1961-02-04	Srr
Petunia inflata	61	1961-03-01	SL1	PhS10
Petunia inflata	61	1961-03-02	PiS21	PhS10
Petunia inflata	61	1961-03-03	SL1	PhS10
Petunia inflata	61	1961-03-04	SL1	Saa
Petunia inflata	61	1961-03-05	PhS10	Suu
Petunia inflata	61	1961-04-01	Ss1
Petunia inflata	61	1961-04-02	Sss	Suu
Petunia inflata	61	1961-04-03	Ss1	Sss
Petunia inflata	61	1961-04-04	Suu
Petunia inflata	61	1961-06-01	Sv	Sw
Petunia inflata	61	1961-06-02	Sv	PiS16
Petunia inflata	61	1961-07-01	Ss2	Suu
Petunia inflata	61	1961-07-02	Sii	Suu
Petunia inflata	61	1961-07-03	Ss2	Suu
Petunia inflata	61	1961-07-04	Sii	Suu
Petunia inflata	61	1961-07-05	Ss2
Petunia inflata	61	1961-08-01	Sp	Ss1
Petunia inflata	61	1961-08-02	So2	Su1
Petunia inflata	61	1961-08-03	Ss2	Su1
Petunia inflata	61	1961-08-04	So2	Su1
Petunia inflata	61	1961-08-05	Ss1	Su1
Petunia inflata	61	1961-12-01	Sb	Snn
Petunia inflata	61	1961-12-02	PiS13	Sj
Petunia inflata	61	1961-12-03	Snn
Petunia inflata	61	1961-12-04	So1	Snn
Petunia inflata	61	1961-12-05	Snn	PhS7
Petunia inflata	61	61-15-1	Ss2	Shh
Petunia inflata	61	61-15-2	Ss2	Shh
Petunia inflata	61	61-15-3	Shh
Petunia inflata	61	61-15-4	PhS3	Ss2
Petunia inflata	61	61-15-5	Ss2	Shh
Petunia inflata	62	1962-01-01	Sr	PiS3
Petunia inflata	62	1962-01-02	Sr	Sq
Petunia inflata	62	1962-01-03	SL4	PiS3
Petunia inflata	62	1962-01-04	Sr	Sq
Petunia inflata	62	1962-01-05	Sr	Sq
Petunia inflata	62	1962-02-01	Sff	SL5
Petunia inflata	62	1962-02-02	So1	Sff
Petunia inflata	62	1962-02-03	Sff	SL5
Petunia inflata	62	1962-02-04	Sff	Su2
Petunia inflata	62	1962-02-05	So1	Suu
Petunia inflata	62	1962-03-01	PhS7	Su2
Petunia inflata	62	1962-03-02	SL1
Petunia inflata	62	1962-03-03	SL1	St
Petunia inflata	62	1962-03-04	Su2	St
Petunia inflata	62	1962-03-05	SL1	St
Petunia inflata	62	1962-06-01	Sc	Ss1
Petunia inflata	62	1962-06-02	See	Sq
Petunia inflata	62	1962-06-03	Ss1	Sq
Petunia inflata	62	1962-06-04	See	PiS7
Petunia inflata	62	1962-06-05	See	PiS3
Petunia inflata	62	1962-08-01	PiS2	So3
Petunia inflata	62	1962-08-02	So3	Ss1
Petunia inflata	62	1962-08-03	So3	Ss1
Petunia inflata	62	1962-08-04	So3	Ss1
Petunia inflata	62	1962-08-05	Ss1	Sff
Petunia inflata	62	1962-09-01	PiS2	So3
Petunia inflata	62	1962-09-02	So3	Sdd
Petunia inflata	62	1962-09-03	PiS2	St
Petunia inflata	62	1962-09-04	Ss1	Sdd
Petunia inflata	62	1962-09-05	PiS2	St
Petunia inflata	62	1962-11-01	Sr	See
Petunia inflata	62	1962-11-02	SL4	See
Petunia inflata	62	1962-11-03	SL4	St
Petunia inflata	62	1962-11-04	Sy	See
Petunia inflata	62	1962-11-05	St	PiS3
Petunia inflata	62	62-15-1	Sw	PiS7
Petunia inflata	62	62-15-2	Sw	PiS7
Petunia inflata	62	62-15-3	St	PiS7
Petunia inflata	62	62-15-4	Sw	PiS7
Petunia inflata	62	62-15-5	Sw	PiS7
Petunia inflata	62	62-17-1
Petunia inflata	62	62-17-2	Su2	Sy
Petunia inflata	62	62-17-3	Su2
Petunia inflata	62	62-17-4	PhS3	Su2
Petunia inflata	62	62-17-5	PhS3
Petunia inflata	62	62-21-1	Sb
Petunia inflata	62	62-21-2	Sb	Ss1
Petunia inflata	62	62-21-3	So1	So2
Petunia inflata	62	62-21-4	So1	Sy
Petunia inflata	62	62-21-5	So1	St
Petunia axillaris subsp. axillaris	70	1970-01-01	Sp	Scc
Petunia axillaris subsp. axillaris	70	1970-01-02	Sp	Scc
Petunia axillaris subsp. axillaris	70	1970-01-03	Sp	Scc
Petunia axillaris subsp. axillaris	70	1970-01-04	Scc	SL5
Petunia axillaris subsp. axillaris	70	1970-01-05	Sv	Scc
Petunia axillaris subsp. axillaris	70	1970-02-01	Sg	PaS1
Petunia axillaris subsp. axillaris	70	1970-02-02	Sg	PaS1
Petunia axillaris subsp. axillaris	70	1970-02-03	Sz	PiS12
Petunia axillaris subsp. axillaris	70	1970-02-04	Sj	Sz
Petunia axillaris subsp. axillaris	70	1970-02-05	Sg
Petunia axillaris subsp. axillaris	70	1970-03-01	Sc	Sv
Petunia axillaris subsp. axillaris	70	1970-03-02	Sg	Sp
Petunia axillaris subsp. axillaris	70	1970-03-03	Sv	Sq
Petunia axillaris subsp. axillaris	70	1970-03-04	Sv	Sq
Petunia axillaris subsp. axillaris	70	1970-03-05	Sc	Sv
Petunia axillaris subsp. axillaris	70	1970-04-01	Sg	PaS13
Petunia axillaris subsp. axillaris	70	1970-04-02	PiS2	Sg
Petunia axillaris subsp. axillaris	70	1970-04-03	PaS13	Sww
Petunia axillaris subsp. axillaris	70	1970-04-04	SL1	PaS13
Petunia axillaris subsp. axillaris	70	1970-04-05	PiS2	SL1
Petunia axillaris subsp. axillaris	70	1970-07-01	Sg	SL5
Petunia axillaris subsp. axillaris	70	1970-07-02	Sj	Sv
Petunia axillaris subsp. axillaris	70	1970-07-03	Sg	SL5
Petunia axillaris subsp. axillaris	70	1970-07-04	Sg	Sv
Petunia axillaris subsp. axillaris	70	1970-07-05	Sg	SL5
Petunia axillaris subsp. axillaris	70	1970-08-01	Sg	Sp
Petunia axillaris subsp. axillaris	70	1970-08-02	Sg	Sp
Petunia axillaris subsp. axillaris	70	1970-08-03	Sg	Sv
Petunia axillaris subsp. axillaris	70	1970-08-04	Sj	PaS1
Petunia axillaris subsp. axillaris	70	1970-08-05	Sg	Sp
Petunia axillaris subsp. axillaris	70	1970-10-01	PaS17	Scc
Petunia axillaris subsp. axillaris	70	1970-10-02	Sp	Sv
Petunia axillaris subsp. axillaris	70	1970-10-03	Sp	PhS5
Petunia axillaris subsp. axillaris	70	1970-10-04	Sv
Petunia axillaris subsp. axillaris	70	1970-10-05	Sp	Sv
Petunia axillaris subsp. axillaris	70	70-15-1	Sw
Petunia axillaris subsp. axillaris	70	70-16-1	Scc	PiS12
Petunia axillaris subsp. axillaris	70	70-16-2	Scc	PiS12
Petunia axillaris subsp. axillaris	70	70-16-3	Scc	PiS12
Petunia axillaris subsp. axillaris	70	70-16-4	Sp	Sz
Petunia axillaris subsp. axillaris	70	70-16-5	Scc	PiS12
Petunia axillaris subsp. axillaris	70	70-17-1	PhS3	Sz
Petunia axillaris subsp. axillaris	70	70-17-2	PiS13	PiS12
Petunia axillaris subsp. axillaris	70	70-17-3	PhS3	Sz
Petunia axillaris subsp. axillaris	70	70-17-4	PhS3	PiS12
Petunia axillaris subsp. axillaris	70	70-17-5	PhS3	PiS12
Petunia axillaris subsp. axillaris	70	70-18-1	PaS17	Sz
Petunia axillaris subsp. axillaris	70	70-18-2	PaS17	Sz
Petunia axillaris subsp. axillaris	70	70-18-3	Sz
Petunia axillaris subsp. axillaris	70	70-18-4	PaS17	Sz
Petunia axillaris subsp. axillaris	70	70-18-5	Sz
Petunia axillaris subsp. axillaris	70	70-19-1	PhS3	PhS7
Petunia axillaris subsp. axillaris	70	70-19-2	PhS7	Svv
Petunia axillaris subsp. axillaris	70	70-19-3	PhS7	Sz
Petunia axillaris subsp. axillaris	70	70-19-4
Petunia axillaris subsp. axillaris	70	70-19-5	PhS7	Scc
*The code of individuals indicate [population-family-individual]. For example, 70-18-5 and 70-19-1 are from the population 70 (U93), and 70-19-1 and 70-19-2 are the half-sib of the family 70-19.
**Blank cells indicate S-alleles were not identified.
