## Supplementary Table 6 for "Long-read sequencing reveals the allelic diversity of the self-incompatibility gene across natural populations in *Petunia* (Solanaceae)"

### Sheet: TableS6
Table S6. Summary of crossing experiments.
S-alleles of pistil donors	Individuals	Pollen donors							Included in Fig. 4*
		S7	S22	S17	S3	Sg	Sf	Sj
PhS7, Sk	71-23-1	Incompatible (n=3)	Compatible (n=1)		Compatible (n=1)		Compatible (n=1)	Compatible (n=1)	y
PhS7, Sk	71-23-2	Incompatible (n=3)	Compatible (n=1)		Compatible (n=1)			Compatible (n=1)	y
PhS7, Sk	71-23-3	Incompatible (n=3)							y
PhS7, Sc	71-23-4	Incompatible (n=3)			Compatible (n=1)	Compatible (n=1)			y
PhS7, SL1	71-27-1	Incompatible (n=3)			Compatible (n=1)	Compatible (n=1)	Compatible (n=1)	Compatible (n=1)	y
PhS7, SL1	71-27-2	Incompatible (n=3)							y
PhS7, Sc	71-27-3	Incompatible (n=3)	Compatible (n=1)		Compatible (n=1)	Compatible (n=1)	Compatible (n=1)	Compatible (n=1)	y
PhS7, SL1	71-27-5	Incompatible (n=3)							y
PaS17, SL1	72-13-3	Compatible (n=1)				Compatible (n=1)	Compatible (n=1)	Compatible (n=1)	y
PhS3, PiS6	72-38-5	Compatible (n=1)		Compatible (n=3)	Incompatible (n=1)				y
PhS3, Sb	72-39-5	Compatible (n=1)							y
PhS22, Sa	71-28-3		Incompatible (n=3)		Compatible (n=1)	Compatible (n=1)	Compatible (n=1)	Compatible (n=1)	y
PhS22, SL1	72-39-2		Incompatible (n=3)		Compatible (n=1)	Compatible (n=1)	Compatible (n=1)		y
PaS17, Se	72-13-2			Incompatible (n=3)					y
Sk, Sf	71-22-3				Compatible (n=1)	Compatible (n=1)		Compatible (n=1)	y
Si, Sf	71-22-5				Compatible (n=1)	Compatible (n=1)			y
Sj, Sf	71-25-3				Compatible (n=1)		Compatible (n=1)		y
Sf, Sa	71-28-4				Compatible (n=1)		Incompatible (n=1)	Compatible (n=1)	y
PaS17, SL1	72-13-1				Compatible (n=1)				y
Sb, Sg	72-38-2				Compatible (n=1)				y
Sj, Sh	71-21-3					Compatible (n=1)	Compatible (n=1)	Incompatible (n=1)	y
PaS17, Se	72-13-4					Compatible (n=1)		Compatible (n=1)	y
PhS3, Se	72-13-5					Compatible (n=1)	Compatible (n=1)		y
PhS3, Sg	72-39-1					Incompatible (n=1)	Compatible (n=1)	Compatible (n=1)	y
PhS3, PhS7	70-19-3							Compatible (n=1)	y
Sd, Si	71-21-4			Compatible (n=2)	Compatible (n=1)	Compatible (n=1)	Compatible (n=1)
PiS6, Sb	72-38-1			Compatible (n=3)
Si, Sh	71-25-2				Compatible (n=1)		Compatible (n=1)
Sk, Sh	71-25-4				Compatible (n=1)	Compatible (n=1)	Compatible (n=1)	Compatible (n=1)
Sc, Sv	70-3-1				Compatible (n=1)	Compatible (n=1)		Compatible (n=1)
Sk, Si	71-21-2					Compatible (n=1)	Compatible (n=1)	Compatible (n=1)
Sb, SL1	72-39-3					Compatible (n=1)	Compatible (n=1)	Compatible (n=1)
Sp, Scc	70-1-2					Compatible (n=1)	Compatible (n=1)	Compatible (n=1)
Sjj, Sz	70-17-1					Compatible (n=1)	Compatible (n=1)
*Results of some S-alleles were not included in Fig. 4 for visibility, but all of them showed compatible reactions between crosses of different S-alleles.
