## Supplementary Table 7 for "Long-read sequencing reveals the allelic diversity of the self-incompatibility gene across natural populations in *Petunia* (Solanaceae)"

### Sheet: TableS7
Table S7. Sequnce list used for analyses.
Sequence name	Accession number	Used as queries for S-RNase search	Used for the whole Solanaceae tree	Used for the PAML analysis	Used for the sliding window analysis
PiRNX2|M93418.1	M93418.1		y
Antirrhinum01|HE805271.1	HE805271.1		y
AhS2|X96465.1	X96465.1		y
Antirrhinum03|AJ315593.1	AJ315593.1		y
Antirrhinum04|X96466.1	X96466.1		y
Antirrhinum05|X96464.1	X96464.1		y
PHS1|U07362.1	U07362.1	y	y	y	y
PaS1|AF239908.1	AF239908.1	y	y
PaS13|AF239909.1	AF239909.1	y	y
PaS15|AF239910.1	AF239910.1	y	y	y	y
PaS17|AY180050.1	AY180050.1	y	y
PaS19|AY766156.1	AY766156.1	y	y	y
PaSC1|AY180048.1	AY180048.1	y	y	y	y
PaSC2|AY180049.1	AY180049.1	y	y	y	y
PanonS|AF239907.1	AF239907.1	y	y
PhS0m|AB933144.1	AB933144.1	y	y	y	y
PhS10|AB933140.1	AB933140.1	y	y
PhS11|AB568389.1	AB568389.1	y	y	y	y
PhS22|AB933141.1	AB933141.1	y	y
PhS22m|AB933142.1	AB933142.1	y	y
PhS3|U07363.1	U07363.1	y	y
PhS5|AB016522.1	AB016522.1	y	y
PhS7|AB568388.1	AB568388.1	y	y
PhS9|AB016523.1	AB016523.1	y	y	y	y
PhSm|AB933143.1	AB933143.1	y	y	y
PiS1|M67990.2	M67990.2	y	y	y	y
PiS10|AF301171.1	AF301171.1	y	y
PiS12|AF301173.1	AF301173.1	y	y
PiS13|AF301174.1	AF301174.1	y	y
PiS15|AF301175.1	AF301175.1	y	y	y
PiS16|AF301176.1	AF301176.1	y	y
PiS17|AF301177.1	AF301177.1	y	y	y
PiS19|AF301178.1	AF301178.1	y	y	y
PiS2|AF301533.1	AF301533.1	y	y	y	y
PiS20|AF301179.1	AF301179.1	y	y	y
PiS21|AF301180.1	AF301180.1	y	y
PiS3|M67991.2	M67991.2	y	y
PiS3L|AB094599.1	AB094599.1	y	y	y	y
PiS6|AF301167.1	AF301167.1	y	y
PiS7|AF301168.1	AF301168.1	y	y
PiS8|AF301169.1	AF301169.1	y	y	y
PiS9|AF301170.1	AF301170.1	y	y	y
PiSk|AB094600.1	AB094600.1	y	y	y	y
AY766243_1_Brugmansia_versicolor	AY766243.1		y
AY766244_1_Brugmansia_versicolor	AY766244.1		y
AY766245_1_Brugmansia_versicolor	AY766245.1		y
EU382077_1_Dunalia_brachyacantha	EU382077.1		y
EU382075_1_Eriolarynx_lorentzii	EU382075.1		y
EU382074_1_Eriolarynx_lorentzii	EU382074.1		y
EU382076_1_Eriolarynx_lorentzii	EU382076.1		y
EU382080_1_Iochroma_australe	EU382080.1		y
EU382079_1_Iochroma_australe	EU382079.1		y
EU382078_1_Iochroma_australe	EU382078.1		y
EU382081_1_Iochroma_cyaneum	EU382081.1		y
EU382083_1_Iochroma_gesnerioides	EU382083.1		y
EU382082_1_Iochroma_gesnerioides	EU382082.1		y
EU382086_1_Iochroma_loxense	EU382086.1		y
AF105346_1_Lycium_andersonii	AF105346.1		y
AF105347_1_Lycium_andersonii	AF105347.1		y
AF105354_1_Lycium_andersonii	AF105354.1		y
AF105355_1_Lycium_andersonii	AF105355.1		y
AF105364_1_Lycium_andersonii	AF105364.1		y
AF105351_1_Lycium_andersonii	AF105351.1		y
AF105353_1_Lycium_andersonii	AF105353.1		y
AF105356_1_Lycium_andersonii	AF105356.1		y
AF105352_1_Lycium_andersonii	AF105352.1		y
AF105361_1_Lycium_andersonii	AF105361.1		y
AF105350_1_Lycium_andersonii	AF105350.1		y
AF105357_1_Lycium_andersonii	AF105357.1		y
AF105343_1_Lycium_andersonii	AF105343.1		y
AF105344_1_Lycium_andersonii	AF105344.1		y
AF105363_1_Lycium_andersonii	AF105363.1		y
AF105345_1_Lycium_andersonii	AF105345.1		y
AF105348_1_Lycium_andersonii	AF105348.1		y
AF105359_1_Lycium_andersonii	AF105359.1		y
AF105349_1_Lycium_andersonii	AF105349.1		y
AF105360_1_Lycium_andersonii	AF105360.1		y
AF105358_1_Lycium_andersonii	AF105358.1		y
AF105362_1_Lycium_andersonii	AF105362.1		y
HM195024_1_Lycium_barbarum	HM195024.1		y
HM195029_1_Lycium_barbarum	HM195029.1		y
HM195028_1_Lycium_barbarum	HM195028.1		y
HM195025_1_Lycium_barbarum	HM195025.1		y
HM195023_1_Lycium_barbarum	HM195023.1		y
HM195026_1_Lycium_barbarum	HM195026.1		y
HM195027_1_Lycium_barbarum	HM195027.1		y
HM195031_1_Lycium_barbarum	HM195031.1		y
HM195030_1_Lycium_barbarum	HM195030.1		y
EU074806_1_Lycium_bosciifolium	EU074806.1		y
EU074805_1_Lycium_bosciifolium	EU074805.1		y
HM195045_1_Lycium_bosciifolium	HM195045.1		y
HM195046_1_Lycium_bosciifolium	HM195046.1		y
HM195043_1_Lycium_bosciifolium	HM195043.1		y
EU074804_1_Lycium_bosciifolium	EU074804.1		y
EU074803_1_Lycium_bosciifolium	EU074803.1		y
MW118917_1_Lycium_californicum	MW118917.1		y
MK573189_1_Lycium_carolinianum	MK573189.1		y
MW118934_1_Lycium_carolinianum	MW118934.1		y
MK573192_1_Lycium_carolinianum	MK573192.1		y
MK573185_1_Lycium_carolinianum	MK573185.1		y
MW118935_1_Lycium_carolinianum	MW118935.1		y
MK573187_1_Lycium_carolinianum	MK573187.1		y
MK573191_1_Lycium_carolinianum	MK573191.1		y
MK573177_1_Lycium_carolinianum	MK573177.1		y
MK573190_1_Lycium_carolinianum	MK573190.1		y
MK573186_1_Lycium_carolinianum	MK573186.1		y
MK573184_1_Lycium_carolinianum	MK573184.1		y
MW118930_1_Lycium_carolinianum	MW118930.1		y
MK573179_1_Lycium_carolinianum	MK573179.1		y
MK573183_1_Lycium_carolinianum	MK573183.1		y
MW118932_1_Lycium_carolinianum	MW118932.1		y
MK573182_1_Lycium_carolinianum	MK573182.1		y
MW118923_1_Lycium_carolinianum	MW118923.1		y
MK573176_1_Lycium_carolinianum	MK573176.1		y
MW118922_1_Lycium_carolinianum	MW118922.1		y
MK573193_1_Lycium_carolinianum	MK573193.1		y
MW118921_1_Lycium_carolinianum	MW118921.1		y
MW118924_1_Lycium_carolinianum	MW118924.1		y
MW118931_1_Lycium_carolinianum	MW118931.1		y
MK573196_1_Lycium_carolinianum	MK573196.1		y
MW118926_1_Lycium_carolinianum	MW118926.1		y
MK573188_1_Lycium_carolinianum	MK573188.1		y
MK573178_1_Lycium_carolinianum	MK573178.1		y
MW118920_1_Lycium_carolinianum	MW118920.1		y
MW118927_1_Lycium_carolinianum	MW118927.1		y
MW118919_1_Lycium_carolinianum	MW118919.1		y
MW118918_1_Lycium_carolinianum	MW118918.1		y
MK573180_1_Lycium_carolinianum	MK573180.1		y
MK573197_1_Lycium_carolinianum	MK573197.1		y
MK573194_1_Lycium_carolinianum	MK573194.1		y
MK573195_1_Lycium_carolinianum	MK573195.1		y
MK573181_1_Lycium_carolinianum	MK573181.1		y
EU074798_1_Lycium_cestroides	EU074798.1		y
EU074802_1_Lycium_cestroides	EU074802.1		y
EU074797_1_Lycium_cestroides	EU074797.1		y
EU074799_1_Lycium_cestroides	EU074799.1		y
HM195097_1_Lycium_cestroides	HM195097.1		y
EU074801_1_Lycium_cestroides	EU074801.1		y
HM195098_1_Lycium_cestroides	HM195098.1		y
EU074800_1_Lycium_cestroides	EU074800.1		y
HM195032_1_Lycium_chinense	HM195032.1		y
HM195033_1_Lycium_chinense	HM195033.1		y
HM195036_1_Lycium_chinense	HM195036.1		y
HM195035_1_Lycium_chinense	HM195035.1		y
EU074807_1_Lycium_cinereum	EU074807.1		y
EU074811_1_Lycium_cinereum	EU074811.1		y
EU074810_1_Lycium_cinereum	EU074810.1		y
EU074812_1_Lycium_cinereum	EU074812.1		y
EU074809_1_Lycium_cinereum	EU074809.1		y
EU074808_1_Lycium_cinereum	EU074808.1		y
HM195096_1_Lycium_cooperi	HM195096.1		y
HM357214_1_Lycium_cooperi	HM357214.1		y
HM195038_1_Lycium_dasystemum	HM195038.1		y
HM195037_1_Lycium_dasystemum	HM195037.1		y
EU074813_1_Lycium_ferocissimum	EU074813.1		y
EU074815_1_Lycium_ferocissimum	EU074815.1		y
HM195049_1_Lycium_ferocissimum	HM195049.1		y
EU074816_1_Lycium_ferocissimum	EU074816.1		y
HM195050_1_Lycium_ferocissimum	HM195050.1		y
HM195047_1_Lycium_ferocissimum	HM195047.1		y
EU074817_1_Lycium_ferocissimum	EU074817.1		y
EU074818_1_Lycium_hirsutum	EU074818.1		y
EU074819_1_Lycium_hirsutum	EU074819.1		y
HM195055_1_Lycium_hirsutum	HM195055.1		y
EU074820_1_Lycium_hirsutum	EU074820.1		y
HM195069_1_Lycium_oxycarpum	HM195069.1		y
HM195071_1_Lycium_oxycarpum	HM195071.1		y
EU074824_1_Lycium_oxycarpum	EU074824.1		y
EU074822_1_Lycium_oxycarpum	EU074822.1		y
HM195070_1_Lycium_oxycarpum	HM195070.1		y
HM195072_1_Lycium_oxycarpum	HM195072.1		y
EU074821_1_Lycium_oxycarpum	EU074821.1		y
EU074825_1_Lycium_oxycarpum	EU074825.1		y
EU074823_1_Lycium_oxycarpum	EU074823.1		y
HM195091_1_Lycium_pallidum	HM195091.1		y
HM195095_1_Lycium_pallidum	HM195095.1		y
HM195092_1_Lycium_pallidum	HM195092.1		y
HM195094_1_Lycium_pallidum	HM195094.1		y
HM195093_1_Lycium_pallidum	HM195093.1		y
DQ367864_1_Lycium_parishii	DQ367864.1		y
DQ367856_1_Lycium_parishii	DQ367856.1		y
DQ367872_1_Lycium_parishii	DQ367872.1		y
DQ367871_1_Lycium_parishii	DQ367871.1		y
DQ367858_1_Lycium_parishii	DQ367858.1		y
DQ367870_1_Lycium_parishii	DQ367870.1		y
DQ367875_1_Lycium_parishii	DQ367875.1		y
DQ367853_1_Lycium_parishii	DQ367853.1		y
DQ367855_1_Lycium_parishii	DQ367855.1		y
DQ367854_1_Lycium_parishii	DQ367854.1		y
DQ367874_1_Lycium_parishii	DQ367874.1		y
DQ367868_1_Lycium_parishii	DQ367868.1		y
DQ367866_1_Lycium_parishii	DQ367866.1		y
DQ367873_1_Lycium_parishii	DQ367873.1		y
DQ367869_1_Lycium_parishii	DQ367869.1		y
DQ367860_1_Lycium_parishii	DQ367860.1		y
DQ367867_1_Lycium_parishii	DQ367867.1		y
DQ367865_1_Lycium_parishii	DQ367865.1		y
DQ367857_1_Lycium_parishii	DQ367857.1		y
DQ367861_1_Lycium_parishii	DQ367861.1		y
HM195059_1_Lycium_pumilum	HM195059.1		y
HM195058_1_Lycium_pumilum	HM195058.1		y
HM195057_1_Lycium_pumilum	HM195057.1		y
HM195066_1_Lycium_pumilum	HM195066.1		y
HM195061_1_Lycium_pumilum	HM195061.1		y
HM195060_1_Lycium_pumilum	HM195060.1		y
HM195065_1_Lycium_pumilum	HM195065.1		y
HM195062_1_Lycium_pumilum	HM195062.1		y
HM195039_1_Lycium_ruthenicum	HM195039.1		y
HM195090_1_Lycium_schweinfurthii	HM195090.1		y
HM195086_1_Lycium_schweinfurthii	HM195086.1		y
HM195085_1_Lycium_schweinfurthii	HM195085.1		y
HM195087_1_Lycium_schweinfurthii	HM195087.1		y
HM195084_1_Lycium_schweinfurthii	HM195084.1		y
HM195082_1_Lycium_shawii	HM195082.1		y
HM195081_1_Lycium_shawii	HM195081.1		y
HM195074_1_Lycium_tenue	HM195074.1		y
HM195076_1_Lycium_tenue	HM195076.1		y
HM195077_1_Lycium_tenue	HM195077.1		y
HM195073_1_Lycium_tenue	HM195073.1		y
HM195040_1_Lycium_truncatum	HM195040.1		y
HM195041_1_Lycium_truncatum	HM195041.1		y
HM195042_1_Lycium_yunnanense	HM195042.1		y
KY711337_1_Nicotiana_alata	KY711337.1		y
U13255_1_Nicotiana_alata	U13255.1		y
U45957_1_Nicotiana_alata	U45957.1		y
D63888_1_Nicotiana_alata	D63888.1		y
U08861_1_Nicotiana_alata	U08861.1		y
D63887_1_Nicotiana_alata	D63887.1		y
U45959_1_Nicotiana_alata	U45959.1		y
U66427_1_Nicotiana_alata	U66427.1		y
GQ375151_1_Nicotiana_alata	GQ375151.1		y
GQ375152_1_Nicotiana_alata	GQ375152.1		y
GQ375155_1_Nicotiana_alata	GQ375155.1		y
GQ375153_1_Nicotiana_alata	GQ375153.1		y
GQ375154_1_Nicotiana_alata	GQ375154.1		y
GQ850520_1_Nicotiana_alata	GQ850520.1		y
GQ375150_1_Nicotiana_alata	GQ375150.1		y
X03803_1_Nicotiana_alata	X03803.1		y
U08860_1_Nicotiana_alata	U08860.1		y
M24600_1_Nicotiana_alata	M24600.1		y
MH492632_1_Nicotiana_attenuata	MH492632.1		y
MH580448_1_Nicotiana_attenuata	MH580448.1		y
MH580449_1_Nicotiana_attenuata	MH580449.1		y
XM_019401076_1_Nicotiana_attenuata	XM_019401076.1		y
AY766242_1_Nicotiana_glauca	AY766242.1		y
AY766241_1_Nicotiana_glauca	AY766241.1		y
AY766240_1_Nicotiana_glauca	AY766240.1		y
XM_016644653_1_Nicotiana_tabacum	XM_016644653.1		y
XM_016632124_1_Nicotiana_tabacum	XM_016632124.1		y
XM_009624778_3_Nicotiana_tomentosiformis	XM_009624778.3		y
XM_018770394_1_Nicotiana_tomentosiformis	XM_018770394.1		y
AF058936_1_Physalis_cinerascens	AF058936.1		y
AF058935_1_Physalis_cinerascens	AF058935.1		y
AF058937_1_Physalis_cinerascens	AF058937.1		y
AF058931_1_Physalis_cinerascens	AF058931.1		y
AF058933_1_Physalis_cinerascens	AF058933.1		y
AF058930_1_Physalis_cinerascens	AF058930.1		y
AF058941_1_Physalis_cinerascens	AF058941.1		y
AF058940_1_Physalis_cinerascens	AF058940.1		y
AF058939_1_Physalis_cinerascens	AF058939.1		y
AF058934_1_Physalis_cinerascens	AF058934.1		y
AF058938_1_Physalis_cinerascens	AF058938.1		y
AF058932_1_Physalis_cinerascens	AF058932.1		y
L46655_1_Physalis_crassifolia	L46655.1		y
L46663_1_Physalis_crassifolia	L46663.1		y
L46680_1_Physalis_crassifolia	L46680.1		y
L46656_1_Physalis_crassifolia	L46656.1		y
L46678_1_Physalis_crassifolia	L46678.1		y
L46665_1_Physalis_crassifolia	L46665.1		y
L46653_1_Physalis_crassifolia	L46653.1		y
L46657_1_Physalis_crassifolia	L46657.1		y
L46679_1_Physalis_crassifolia	L46679.1		y
L46668_1_Physalis_crassifolia	L46668.1		y
L46671_1_Physalis_crassifolia	L46671.1		y
L46659_1_Physalis_crassifolia	L46659.1		y
L46658_1_Physalis_crassifolia	L46658.1		y
L46677_1_Physalis_crassifolia	L46677.1		y
L46662_1_Physalis_crassifolia	L46662.1		y
L46670_1_Physalis_crassifolia	L46670.1		y
L46664_1_Physalis_crassifolia	L46664.1		y
L46674_1_Physalis_crassifolia	L46674.1		y
L46675_1_Physalis_crassifolia	L46675.1		y
L46673_1_Physalis_crassifolia	L46673.1		y
L46666_1_Physalis_crassifolia	L46666.1		y
L46661_1_Physalis_crassifolia	L46661.1		y
L46654_1_Physalis_crassifolia	L46654.1		y
L46660_1_Physalis_crassifolia	L46660.1		y
L46672_1_Physalis_crassifolia	L46672.1		y
L46669_1_Physalis_crassifolia	L46669.1		y
L46676_1_Physalis_crassifolia	L46676.1		y
AF281198_1_Physalis_longifolia	AF281198.1		y
AF281181_1_Physalis_longifolia	AF281181.1		y
AY706474_1_Physalis_longifolia	AY706474.1		y
AF281190_1_Physalis_longifolia	AF281190.1		y
AF281192_1_Physalis_longifolia	AF281192.1		y
AF281188_1_Physalis_longifolia	AF281188.1		y
AF374423_1_Physalis_longifolia	AF374423.1		y
AF281183_1_Physalis_longifolia	AF281183.1		y
AF374426_1_Physalis_longifolia	AF374426.1		y
AF374421_1_Physalis_longifolia	AF374421.1		y
AF281199_1_Physalis_longifolia	AF281199.1		y
AF374424_1_Physalis_longifolia	AF374424.1		y
AF374430_1_Physalis_longifolia	AF374430.1		y
AF281186_1_Physalis_longifolia	AF281186.1		y
AF281185_1_Physalis_longifolia	AF281185.1		y
AF374429_1_Physalis_longifolia	AF374429.1		y
AF281191_1_Physalis_longifolia	AF281191.1		y
AF281189_1_Physalis_longifolia	AF281189.1		y
AY706473_1_Physalis_longifolia	AY706473.1		y
AF281193_1_Physalis_longifolia	AF281193.1		y
AF281197_1_Physalis_longifolia	AF281197.1		y
AF281195_1_Physalis_longifolia	AF281195.1		y
AF281180_1_Physalis_longifolia	AF281180.1		y
AF281182_1_Physalis_longifolia	AF281182.1		y
AF281194_1_Physalis_longifolia	AF281194.1		y
AF281184_1_Physalis_longifolia	AF281184.1		y
AF374425_1_Physalis_longifolia	AF374425.1		y
AF374428_1_Physalis_longifolia	AF374428.1		y
AF281187_1_Physalis_longifolia	AF281187.1		y
AF281196_1_Physalis_longifolia	AF281196.1		y
AF374427_1_Physalis_longifolia	AF374427.1		y
AF281200_1_Physalis_longifolia	AF281200.1		y
AY706472_1_Physalis_longifolia	AY706472.1		y
AF374420_1_Physalis_longifolia	AF374420.1		y
AF281201_1_Physalis_longifolia	AF281201.1		y
AF374422_1_Physalis_longifolia	AF374422.1		y
AY706466_1_Solanum_carolinense	AY706466.1		y
AY706463_1_Solanum_carolinense	AY706463.1		y
L40543_1_Solanum_carolinense	L40543.1		y
L40547_1_Solanum_carolinense	L40547.1		y
AY706467_1_Solanum_carolinense	AY706467.1		y
L40551_1_Solanum_carolinense	L40551.1		y
L40550_1_Solanum_carolinense	L40550.1		y
L40542_1_Solanum_carolinense	L40542.1		y
L40548_1_Solanum_carolinense	L40548.1		y
AY706464_1_Solanum_carolinense	AY706464.1		y
L40549_1_Solanum_carolinense	L40549.1		y
L40544_1_Solanum_carolinense	L40544.1		y
L40545_1_Solanum_carolinense	L40545.1		y
AY706469_1_Solanum_carolinense	AY706469.1		y
L40546_1_Solanum_carolinense	L40546.1		y
AY706470_1_Solanum_carolinense	AY706470.1		y
L40541_1_Solanum_carolinense	L40541.1		y
AY706471_1_Solanum_carolinense	AY706471.1		y
AY706468_1_Solanum_carolinense	AY706468.1		y
L40539_1_Solanum_carolinense	L40539.1		y
L40540_1_Solanum_carolinense	L40540.1		y
DQ007316_1_Solanum_chacoense	DQ007316.1		y
KU954491_1_Solanum_chacoense	KU954491.1		y
KU954492_1_Solanum_chacoense	KU954492.1		y
AF232304_1_Solanum_chacoense	AF232304.1		y
AF191732_1_Solanum_chacoense	AF191732.1		y
S69589_1_Solanum_chacoense	S69589.1		y
X56896_1_Solanum_chacoense	X56896.1		y
X56897_1_Solanum_chacoense	X56897.1		y
AF176533_1_Solanum_chacoense	AF176533.1		y
L36464_1_Solanum_chacoense	L36464.1		y
EF680104_1_Solanum_chilense	EF680104.1		y
EF680105_1_Solanum_chilense	EF680105.1		y
EF680082_1_Solanum_chilense	EF680082.1		y
JN572893_1_Solanum_chilense	JN572893.1		y
KJ814893_1_Solanum_chilense	KJ814893.1		y
EF680091_1_Solanum_chilense	EF680091.1		y
EF680098_1_Solanum_chilense	EF680098.1		y
EF680097_1_Solanum_chilense	EF680097.1		y
EF680089_1_Solanum_chilense	EF680089.1		y
EF680086_1_Solanum_chilense	EF680086.1		y
EF680096_1_Solanum_chilense	EF680096.1		y
EF680081_1_Solanum_chilense	EF680081.1		y
EF680087_1_Solanum_chilense	EF680087.1		y
AB072472_1_Solanum_chilense	AB072472.1		y
EF680108_1_Solanum_chilense	EF680108.1		y
EF680106_1_Solanum_chilense	EF680106.1		y
EF680100_1_Solanum_chilense	EF680100.1		y
EF680099_1_Solanum_chilense	EF680099.1		y
EF680103_1_Solanum_chilense	EF680103.1		y
AB072470_1_Solanum_chilense	AB072470.1		y
AB072469_1_Solanum_chilense	AB072469.1		y
MW183815_1_Solanum_chilense	MW183815.1		y
EF680085_1_Solanum_chilense	EF680085.1		y
EF680088_1_Solanum_chilense	EF680088.1		y
JN581380_1_Solanum_chilense	JN581380.1		y
JN581381_1_Solanum_chilense	JN581381.1		y
AB072471_1_Solanum_chilense	AB072471.1		y
JN581382_1_Solanum_chilense	JN581382.1		y
JN226564_1_Solanum_chilense	JN226564.1		y
JN226565_1_Solanum_chilense	JN226565.1		y
EF680093_1_Solanum_chilense	EF680093.1		y
EF680095_1_Solanum_chilense	EF680095.1		y
KJ814894_1_Solanum_chilense	KJ814894.1		y
JN226563_1_Solanum_chilense	JN226563.1		y
EF680109_1_Solanum_chilense	EF680109.1		y
EF680110_1_Solanum_chilense	EF680110.1		y
EF680079_1_Solanum_chilense	EF680079.1		y
EF680077_1_Solanum_chilense	EF680077.1		y
EF680102_1_Solanum_chilense	EF680102.1		y
EF680107_1_Solanum_chilense	EF680107.1		y
EF680083_1_Solanum_chilense	EF680083.1		y
EF680084_1_Solanum_chilense	EF680084.1		y
EF680092_1_Solanum_chilense	EF680092.1		y
EF680078_1_Solanum_chilense	EF680078.1		y
EF680101_1_Solanum_chilense	EF680101.1		y
EF680094_1_Solanum_chilense	EF680094.1		y
EF680090_1_Solanum_chilense	EF680090.1		y
EF680080_1_Solanum_chilense	EF680080.1		y
KU954495_1_Solanum_gourlayi	KU954495.1		y
KU954494_1_Solanum_gourlayi	KU954494.1		y
KU954493_1_Solanum_gourlayi	KU954493.1		y
KJ814934_1_Solanum_habrochaites	KJ814934.1		y
AB072474_1_Solanum_habrochaites	AB072474.1		y
GU361147_1_Solanum_habrochaites	GU361147.1		y
GU361148_1_Solanum_habrochaites	GU361148.1		y
GU361145_1_Solanum_habrochaites	GU361145.1		y
MW183816_1_Solanum_habrochaites	MW183816.1		y
KJ814933_1_Solanum_habrochaites	KJ814933.1		y
GU361149_1_Solanum_habrochaites	GU361149.1		y
MW183813_1_Solanum_habrochaites	MW183813.1		y
MW183814_1_Solanum_habrochaites	MW183814.1		y
KJ814932_1_Solanum_habrochaites	KJ814932.1		y
KJ814935_1_Solanum_habrochaites	KJ814935.1		y
GU361151_1_Solanum_habrochaites	GU361151.1		y
JN226567_1_Solanum_habrochaites	JN226567.1		y
JN226561_1_Solanum_habrochaites	JN226561.1		y
GU361146_1_Solanum_habrochaites	GU361146.1		y
JN226562_1_Solanum_habrochaites	JN226562.1		y
JQ040814_1_Solanum_habrochaites	JQ040814.1		y
AB072473_1_Solanum_habrochaites	AB072473.1		y
JN226557_1_Solanum_habrochaites	JN226557.1		y
KJ814936_1_Solanum_habrochaites	KJ814936.1		y
MW183817_1_Solanum_habrochaites	MW183817.1		y
MW177688_1_Solanum_habrochaites	MW177688.1		y
MW183810_1_Solanum_habrochaites	MW183810.1		y
MW183812_1_Solanum_habrochaites	MW183812.1		y
MW183811_1_Solanum_habrochaites	MW183811.1		y
GU361144_1_Solanum_habrochaites	GU361144.1		y
KP954693_1_Solanum_lycopersicoides	KP954693.1		y
JN226560_1_Solanum_lycopersicoides	JN226560.1		y
KP954692_1_Solanum_lycopersicoides	KP954692.1		y
KJ814945_1_Solanum_lycopersicum	KJ814945.1		y
JQ040815_1_Solanum_lycopersicum	JQ040815.1		y
JN226558_1_Solanum_lycopersicum	JN226558.1		y
XM_004229015_1_Solanum_lycopersicum	XM_004229015.1		y
JN226559_1_Solanum_lycopersicum	JN226559.1		y
AB072475_1_Solanum_neorickii	AB072475.1		y
MG266261_1_Solanum_neorickii	MG266261.1		y
MG266264_1_Solanum_neorickii	MG266264.1		y
MG266262_1_Solanum_neorickii	MG266262.1		y
MG266263_1_Solanum_neorickii	MG266263.1		y
KX641176_1_Solanum_okadae	KX641176.1		y
KX641175_1_Solanum_okadae	KX641175.1		y
KX641177_1_Solanum_okadae	KX641177.1		y
KX641174_1_Solanum_okadae	KX641174.1		y
KX641173_1_Solanum_okadae	KX641173.1		y
KJ814946_1_Solanum_pennellii	KJ814946.1		y
GU361150_1_Solanum_pennellii	GU361150.1		y
KJ814845_1_Solanum_peruvianum	KJ814845.1		y
HM357216_1_Solanum_peruvianum	HM357216.1		y
HM357217_1_Solanum_peruvianum	HM357217.1		y
HM357215_1_Solanum_peruvianum	HM357215.1		y
HM357220_1_Solanum_peruvianum	HM357220.1		y
HM357227_1_Solanum_peruvianum	HM357227.1		y
HM357225_1_Solanum_peruvianum	HM357225.1		y
KJ814844_1_Solanum_peruvianum	KJ814844.1		y
HM357224_1_Solanum_peruvianum	HM357224.1		y
HM357226_1_Solanum_peruvianum	HM357226.1		y
HM357228_1_Solanum_peruvianum	HM357228.1		y
HM357218_1_Solanum_peruvianum	HM357218.1		y
HM357222_1_Solanum_peruvianum	HM357222.1		y
HM357221_1_Solanum_peruvianum	HM357221.1		y
HM357223_1_Solanum_peruvianum	HM357223.1		y
KJ814843_1_Solanum_peruvianum	KJ814843.1		y
AB072462_1_Solanum_peruvianum	AB072462.1		y
AB072458_1_Solanum_peruvianum	AB072458.1		y
AB072459_1_Solanum_peruvianum	AB072459.1		y
AB072463_1_Solanum_peruvianum	AB072463.1		y
AB072465_1_Solanum_peruvianum	AB072465.1		y
AB072460_1_Solanum_peruvianum	AB072460.1		y
X76065_1_Solanum_peruvianum	X76065.1		y
AB072467_1_Solanum_peruvianum	AB072467.1		y
S81597_1_Solanum_peruvianum	S81597.1		y
AB072464_1_Solanum_peruvianum	AB072464.1		y
U28795_1_Solanum_peruvianum	U28795.1		y
D17324_1_Solanum_peruvianum	D17324.1		y
HM357219_1_Solanum_peruvianum	HM357219.1		y
AB072457_1_Solanum_peruvianum	AB072457.1		y
S61768_1_Solanum_peruvianum	S61768.1		y
AB072466_1_Solanum_peruvianum	AB072466.1		y
Z26581_1_Solanum_peruvianum	Z26581.1		y
Z26582_1_Solanum_peruvianum	Z26582.1		y
Z26583_1_Solanum_peruvianum	Z26583.1		y
D17325_1_Solanum_peruvianum	D17325.1		y
U28796_1_Solanum_peruvianum	U28796.1		y
S65047_1_Solanum_peruvianum	S65047.1		y
D17322_1_Solanum_peruvianum	D17322.1		y
HM446649_1_Solanum_phureja	HM446649.1		y
KX641179_1_Solanum_phureja	KX641179.1		y
KX641178_1_Solanum_phureja	KX641178.1		y
KJ814947_1_Solanum_pimpinellifolium	KJ814947.1		y
KX094985_1_Solanum_spegazzinii_x_Solanum_gourlayi	KX094985.1		y
KU954496_1_Solanum_spegazzinii	KU954496.1		y
KU954497_1_Solanum_spegazzinii	KU954497.1		y
HQ699471_1_Solanum_stenotomum_subsp_goniocalyx	HQ699471.1		y
HQ699474_1_Solanum_stenotomum_subsp_goniocalyx	HQ699474.1		y
HQ699476_1_Solanum_stenotomum_subsp_goniocalyx	HQ699476.1		y
HQ699473_1_Solanum_stenotomum_subsp_goniocalyx	HQ699473.1		y
HQ699470_1_Solanum_stenotomum	HQ699470.1		y
HQ699468_1_Solanum_stenotomum	HQ699468.1		y
HM446648_1_Solanum_stenotomum	HM446648.1		y
KX641182_1_Solanum_stenotomum	KX641182.1		y
KX641189_1_Solanum_stenotomum	KX641189.1		y
KX641184_1_Solanum_stenotomum	KX641184.1		y
KX641187_1_Solanum_stenotomum	KX641187.1		y
KX641183_1_Solanum_stenotomum	KX641183.1		y
KX641181_1_Solanum_stenotomum	KX641181.1		y
KX641185_1_Solanum_stenotomum	KX641185.1		y
KX641186_1_Solanum_stenotomum	KX641186.1		y
KX641180_1_Solanum_stenotomum	KX641180.1		y
MZ561410_1_Solanum_tuberosum	MZ561410.1		y
MZ561417_1_Solanum_tuberosum	MZ561417.1		y
X62727_1_Solanum_tuberosum	X62727.1		y
MZ561405_1_Solanum_tuberosum	MZ561405.1		y
MZ561416_1_Solanum_tuberosum	MZ561416.1		y
MZ561414_1_Solanum_tuberosum	MZ561414.1		y
MZ561415_1_Solanum_tuberosum	MZ561415.1		y
MZ561413_1_Solanum_tuberosum	MZ561413.1		y
MZ561404_1_Solanum_tuberosum	MZ561404.1		y
MZ561407_1_Solanum_tuberosum	MZ561407.1		y
MZ561409_1_Solanum_tuberosum	MZ561409.1		y
MZ561406_1_Solanum_tuberosum	MZ561406.1		y
MZ561408_1_Solanum_tuberosum	MZ561408.1		y
MZ561411_1_Solanum_tuberosum	MZ561411.1		y
MZ561412_1_Solanum_tuberosum	MZ561412.1		y
XM_006347185_1_Solanum_tuberosum	XM_006347185.1		y
EU382084_1_Vassobia_breviflora	EU382084.1		y
EU382085_1_Vassobia_breviflora	EU382085.1		y
AF102070_1_Witheringia_maculata	AF102070.1		y
AF102075_1_Witheringia_maculata	AF102075.1		y
AF102071_1_Witheringia_maculata	AF102071.1		y
AF102072_1_Witheringia_maculata	AF102072.1		y
AF102066_1_Witheringia_maculata	AF102066.1		y
AF102065_1_Witheringia_maculata	AF102065.1		y
AF102067_1_Witheringia_maculata	AF102067.1		y
AF102068_1_Witheringia_maculata	AF102068.1		y
AF102073_1_Witheringia_maculata	AF102073.1		y
AF102069_1_Witheringia_maculata	AF102069.1		y
AF102074_1_Witheringia_maculata	AF102074.1		y
AY454106_1_Witheringia_solanacea	AY454106.1		y
AY454107_1_Witheringia_solanacea	AY454107.1		y
AY454099_1_Witheringia_solanacea	AY454099.1		y
AY454111_1_Witheringia_solanacea	AY454111.1		y
AY454100_1_Witheringia_solanacea	AY454100.1		y
AY454112_1_Witheringia_solanacea	AY454112.1		y
AY454110_1_Witheringia_solanacea	AY454110.1		y
AY454121_1_Witheringia_solanacea	AY454121.1		y
AY454114_1_Witheringia_solanacea	AY454114.1		y
AY454104_1_Witheringia_solanacea	AY454104.1		y
AY454103_1_Witheringia_solanacea	AY454103.1		y
AY454113_1_Witheringia_solanacea	AY454113.1		y
AY454120_1_Witheringia_solanacea	AY454120.1		y
AY454119_1_Witheringia_solanacea	AY454119.1		y
AY454105_1_Witheringia_solanacea	AY454105.1		y
AY454109_1_Witheringia_solanacea	AY454109.1		y
AY454116_1_Witheringia_solanacea	AY454116.1		y
AY454117_1_Witheringia_solanacea	AY454117.1		y
AY454118_1_Witheringia_solanacea	AY454118.1		y
AY454102_1_Witheringia_solanacea	AY454102.1		y
Suu_61-4-2	LC819234		y
Suu_62-2-5	LC819235		y	y	y
PiS21_61-3-2	LC819182		y	y	y
Si_71-21-2	LC819210		y	y	y
Sii_61-7-2	LC819211		y	y	y
Sp_70-10-5	LC819220		y
Sp_61-8-1	LC819219		y	y	y
Sz_70-18-2	LC819242		y	y	y
PiS3_62-1-1	LC819185		y	y	y
Sww_70-4-3	LC819240		y	y	y
Scc_70-1-2	LC819199		y	y	y
PiS12_70-17-2	LC819177		y	y	y
Sc_71-27-3	LC819198		y
Sc_62-6-1	LC819197		y	y
Sq_71-22-2	LC819223		y
Sq_70-3-3	LC819222		y	y	y
Sq_62-1-2	LC819221		y
PiS13_61-12-2	LC819179		y
PiS13_70-17-2	LC819180		y
PiS13_61-1-1	LC819178		y	y	y
PhS3_62-17-4	LC819169		y
PhS3_70-17-5	LC819170		y
PhS3_72-39-5	LC819172		y
PhS3_61-15-4	LC819168		y
PhS22_72-39-2	LC819167		y	y	y
PiS2_70-4-5	LC819184		y
PhS3_70-19-1	LC819171		y	y
Skk_61-1-4	LC819214		y	y
Sb_72-39-5	LC819196		y	y	y
Saa_61-2-1	LC819195		y	y
PiS6_72-38-1	LC819186		y	y	y
PaS17_72-13-1	LC819164		y	y	y
Sd_71-21-4	LC819200		y	y	y
See_62-11-2	LC819203		y	y	y
Sss_61-4-2	LC819229		y	y	y
Sf_71-25-3	LC819204		y	y	y
Sdd_62-9-2	LC819201		y	y	y
PhS10_61-3-2	LC819166		y	y	y
Sg_72-38-2	LC819207		y	y	y
Sg_70-2-1	LC819206		y
Shh_61-15-1	LC819209		y	y	y
Sh_71-25-2	LC819208		y	y	y
Sff_62-2-2	LC819205		y	y	y
PiS7_62-15-1	LC819187		y	y	y
So3_62-8-2	LC819218		y	y	y
So1_62-2-2	LC819216		y	y	y
So2_61-8-2	LC819217		y	y	y
SL4_62-1-3	LC819191		y	y	y
SL5_70-1-4	LC819193		y	y	y
SL5_62-2-1	LC819192		y
SL1_71-27-1	LC819188		y
SL1_72-13-1	LC819189		y	y	y
SL1_72-39-2	LC819190		y
Svv_70-19-2	LC819238		y	y	y
Sy_62-21-4	LC819241		y	y	y
PaS13_70-4-4	LC819163		y	y	y
Snn_61-12-1	LC819215		y	y	y
PiS10_61-2-1	LC819176		y	y	y
Srr_61-2-3	LC819226		y	y
Se_72-13-2	LC819202		y	y	y
Su3_71-28-5	LC819233		y	y	y
Su2_62-17-2	LC819232		y	y	y
Su1_61-8-2	LC819231		y
Ss1_61-1-1	LC819227		y	y	y
Ss2_61-15-1	LC819228		y	y	y
Sr_62-1-2	LC819225		y	y	y
PhS5_70-10-3	LC819173		y	y	y
Sk_71-22-3	LC819213		y	y	y
PhS7_61-12-5	LC819174		y
PhS7_71-23-2	LC819175		y	y	y
Sqq_61-1-3	LC819224		y	y	y
PaS1_70-2-2	LC819165		y	y	y
PiS16_61-6-2	LC819181		y	y	y
Sw_62-15-1	LC819239		y	y	y
St_62-3-5	LC819230		y	y	y
Sj_71-25-3	LC819212		y	y	y
Sv_70-3-3	LC819237		y	y	y
Sv_61-6-1	LC819236		y
Sa_71-28-3	LC819194		y	y	y
PiS2_62-8-1	LC819183		y
