## Supplementary Table 8 for "Long-read sequencing reveals the allelic diversity of the self-incompatibility gene across natural populations in *Petunia* (Solanaceae)"

### Sheet: TableS8
Table S7. Primer list.
Primer name	Primer sequence (5' -> 3')	Purpose	Target	Note
PaS1_F	GGGTTTTCCCAACAAAATGTTAAG	Genotyping/Sequencing	PaS1
PaS1_R	CACTTCCAGCAGTTCTAAAGGTGT	Genotyping/Sequencing	PaS1
PaS13_F	TGTGGTCCGAACAACAAAATG	Genotyping/Sequencing	PaS13
PaS13_R	ACTGCACATAAATAAAGGAAGAGAATG	Genotyping/Sequencing	PaS13
PaS17_F	TGCGCTAAGGATTATAAGTATGTCA	Genotyping/Sequencing	PaS17
PaS17_R	AGATGGAAGTCATTTCTCAACG	Genotyping/Sequencing	PaS17
PhS10_F	AGGTTGTCCTAACAACAGAATGTTTA	Genotyping/Sequencing	PhS10
PhS10_R	GGAAAGAAATTAAACCTTTAGTTCCAG	Genotyping/Sequencing	PhS10
PhS22_F	CGTACTAGAATATGTTTAGATTACAGCTCTTG	Genotyping/Sequencing	PhS22, PiS2
PhS22_R	CATTCATCTCCCGAAACAGAG	Genotyping/Sequencing	PhS22, PiS2
PhS3_F	GAACATGTTTAGATTACAGCTCATATCAG	Genotyping/Sequencing	PhS3, Saa, Skk
PhS3_R	GTTACTATGACGACATCGATCAAAC	Genotyping/Sequencing	PhS3, Saa, Skk
PhS5_F	GGGAGGTATTCTAGCTACAAAATGTTTAGAT	Genotyping/Sequencing	PhS5
PhS5_R	GGTCCATAATCCAATAACATAGAGAGAAG	Genotyping/Sequencing	PhS5
PhS7_#1_1F	ATGTTTCGATCACAGCTCATGTC	Genotyping/Sequencing	5' genomic region of PhS7	Presence of PhS7 comfirmed by both primer sets (PhS7_#1_1F/PhS7_#1_1R and PhS7_#1_2F/PhS7_#1_2R)
PhS7_#1_1R	GATCTTGTCAACCGGGTATGTCT	Genotyping/Sequencing	5' genomic region of PhS7	Presence of PhS7 comfirmed by both primer sets (PhS7_#1_1F/PhS7_#1_1R and PhS7_#1_2F/PhS7_#1_2R)
PhS7_#1_2F	GATTTAAGATACACGGAAAGG	Genotyping/Sequencing	3' genomic region of PhS7	Presence of PhS7 comfirmed by both primer sets (PhS7_#1_1F/PhS7_#1_1R and PhS7_#1_2F/PhS7_#1_2R)
PhS7_#1_2R	TTTTTCATGCTAAAGGACA	Genotyping/Sequencing	3' genomic region of PhS7	Presence of PhS7 comfirmed by both primer sets (PhS7_#1_1F/PhS7_#1_1R and PhS7_#1_2F/PhS7_#1_2R)
PhS7_#2_F	TCCAAAACTTCAAAAAATGTTTCG	Genotyping/Sequencing	PhS7	Used for 61-12-5 (See Table S5).
PhS7_#2_R	GGTAGACCAGAGTATTAAGAAATTTAATTTAGTGG	Genotyping/Sequencing	PhS7	Used for 61-12-5 (See Table S5).
PiS10_F	TTCCAAAATGTTTGAATCACACA	Genotyping/Sequencing	PiS10
PiS10_R	GGTGTCAGTTCAATAATGACTTTGATA	Genotyping/Sequencing	PiS10
PiS12_F	GGGATATTGGACGAACTGG	Genotyping/Sequencing	PiS12
PiS12_R	CGATTCGACAATCAGGTTATTC	Genotyping/Sequencing	PiS12
PiS13_#1_F	ATTGAACGAATATGAATATGTTTAGATTACAAC	Genotyping/Sequencing	PiS13	Presence of PiS13 comfirmed by all three primer sets (PiS13_#1_F/PiS13_#1_R, PiS13_#2_F/PiS13_#2_R, and PiS13_#3_F/PiS13_#3_R).
PiS13_#1_R	TTAGTAAGAACCAATAGGAAAATAGAAACC	Genotyping/Sequencing	PiS13	Presence of PiS13 comfirmed by all three primer sets (PiS13_#1_F/PiS13_#1_R, PiS13_#2_F/PiS13_#2_R, and PiS13_#3_F/PiS13_#3_R).
PiS13_#2_F	TGGGGATATTGAACGAACAT	Genotyping/Sequencing	PiS13	Presence of PiS13 comfirmed by all three primer sets (PiS13_#1_F/PiS13_#1_R, PiS13_#2_F/PiS13_#2_R, and PiS13_#3_F/PiS13_#3_R).
PiS13_#2_R	CACAAAGAAGTCAGTCGGTACAAT	Genotyping/Sequencing	PiS13	Presence of PiS13 comfirmed by all three primer sets (PiS13_#1_F/PiS13_#1_R, PiS13_#2_F/PiS13_#2_R, and PiS13_#3_F/PiS13_#3_R).
PiS13_#3_F	GAACGAACATGAATATGTTTTAGATTACAA	Genotyping/Sequencing	PiS13	Presence of PiS13 comfirmed by all three primer sets (PiS13_#1_F/PiS13_#1_R, PiS13_#2_F/PiS13_#2_R, and PiS13_#3_F/PiS13_#3_R).
PiS13_#3_R	ATCATATATTATGAACCGGGAGGAGTA	Genotyping/Sequencing	PiS13	Presence of PiS13 comfirmed by all three primer sets (PiS13_#1_F/PiS13_#1_R, PiS13_#2_F/PiS13_#2_R, and PiS13_#3_F/PiS13_#3_R).
PiS16_F	GGGAAATTTAAACTACAAAATGATTAAATCAC	Genotyping/Sequencing	PiS16
PiS16_R	GTCTTGCACACTACAGTGTGTCAGT	Genotyping/Sequencing	PiS16
PiS2_F	TGGGGATATTCAACGTACTAGAAT	Genotyping/Sequencing	PiS2
PiS2_R	TCCACAAAGAGGTCTATCGGTA	Genotyping/Sequencing	PiS2
PiS21_F	GAGTTGTTCAAACTTTAGAATGTTTAGGTTA	Genotyping/Sequencing	PiS21
PiS21_R	GAATTTTTTGTGACTATCCCGAGT	Genotyping/Sequencing	PiS21
PiS3_F	GGGATATTGGGCGAACTAG	Genotyping/Sequencing	PiS3
PiS3_R	CCATAAAGAGGTCTTCCTGTAGC	Genotyping/Sequencing	PiS3
PiS6_F	TGCACTTCCGATAAGTATGAGATT	Genotyping/Sequencing	PiS6
PiS6_R	TCCAGACCGTATTCTTTGTCG	Genotyping/Sequencing	PiS6
PiS7_F	GCAAGCTTTTCGAACTGCA	Genotyping/Sequencing	PiS7
PiS7_R	GGTTCTTCAGTGTAGATACTCATCTTCTTG	Genotyping/Sequencing	PiS7
Sa_F	TTTGGTATTTCCACAGTCTATGGTAC	Genotyping/Sequencing	Sa
Sa_R	TCATGGTAAAAGCTTAACTGCCTTA	Genotyping/Sequencing	Sa
Saa_F	ATATTCAACGTACTAGAATATGTTTAGATTACAGC	Genotyping/Sequencing	Saa
Saa_R	GGGATGTACAAATAACAAACCTTACAAC	Genotyping/Sequencing	Saa
Sb_F	ATGTTTAGATTACATCTCTTGTCAGCTCTT	Genotyping/Sequencing	Sb, PiS13, PiS2
Sb_R	AATCATTCATAATCGAAACAGGGTT	Genotyping/Sequencing	Sb, PiS13, PiS2
Sc_F	CGACCAGGAACTTGCGTTAG	Genotyping/Sequencing	Sc
Sc_R	TCCGGCGGTACAATTTTATT	Genotyping/Sequencing	Sc
Scc_F	GAACGAACCGGAAAATGTTTAAATC	Genotyping/Sequencing	Scc
Scc_R	CGGAAATGTTAGATATGTGTTGTAATTC	Genotyping/Sequencing	Scc
Sd_F	CGCTCCCGATAAGTATGTGAA	Genotyping/Sequencing	Sd
Sd_R	GCTTCCCTATAAGTATTTGGAATAGA	Genotyping/Sequencing	Sd
Sdd_F	GAGTTGTTCGAAATACAGAATGTCTAAAA	Genotyping/Sequencing	Sdd
Sdd_R	GTGGTCTCAATTATCCTGGACGTTA	Genotyping/Sequencing	Sdd
Se_F	CGAACTGCAAAAAATGTTTGA	Genotyping/Sequencing	Se
Se_R	AGTTATTCGTCACGGAAACATG	Genotyping/Sequencing	Se
Se_intron1_F	TCTCGTGGTTAAAATGAAAGGTG	Sequencing	Se intron
Se_intron1_R	AAGGCACATAGATACAAGCTTGTAGTTA	Sequencing	Se intron
Se_intron2_F	CTGTAAAACATTACGGTATGATTAACTAGAC	Sequencing	Se intron
Se_intron2_R	GCTCTTCTGATTAGTTCAAACCTACA	Sequencing	Se intron
See_F	AATGCGAACTACAAAATGTTTAAATCA	Genotyping/Sequencing	See
See_R	CTGGAATAACTTTTTCACTCATAGAAGTTA	Genotyping/Sequencing	See
Sf_1F	TGGGGGCACGAACTATAGAA	Genotyping/Sequencing	5' genomic region of Sf	Presence of Sf comfirmed by both primer sets (Sf_1F/Sf_1R and Sf_2F/Sf_2R).
Sf_1R	GGTTGATAACGCGTTGCAGT	Genotyping/Sequencing	5' genomic region of Sf	Presence of Sf comfirmed by both primer sets (Sf_1F/Sf_1R and Sf_2F/Sf_2R).
Sf_2F	CCGGCCTAGACATATTTGTAAGAG	Genotyping/Sequencing	3' genomic region of Sf	Presence of Sf comfirmed by both primer sets (Sf_1F/Sf_1R and Sf_2F/Sf_2R).
Sf_2R	TGTCCTGGAAGTTATGCACTC	Genotyping/Sequencing	3' genomic region of Sf	Presence of Sf comfirmed by both primer sets (Sf_1F/Sf_1R and Sf_2F/Sf_2R).
Sff_F	GTTCGAACTGCAAAATGTTTAATCA	Genotyping/Sequencing	Sff
Sff_R	GGGACAACTGTTGTTTTTCCAC	Genotyping/Sequencing	Sff
Sg_1F	GAACTACAGAATGTTTAAATCGCCTCT	Genotyping/Sequencing	5' genomic region of Sg	Presence of Sg comfirmed by both primer sets (Sg_1F/Sg_1R and Sg_2F/Sg_2R).
Sg_1R	GATCACGCAAGCCAGTTTTC	Genotyping/Sequencing	5' genomic region of Sg	Presence of Sg comfirmed by both primer sets (Sg_1F/Sg_1R and Sg_2F/Sg_2R).
Sg_2F	CACTTCCACTGAGTATACGCTCTTC	Genotyping/Sequencing	3' genomic region of Sg	Presence of Sg comfirmed by both primer sets (Sg_1F/Sg_1R and Sg_2F/Sg_2R).
Sg_2R	CATGCAGCAGCGAAAAAG	Genotyping/Sequencing	3' genomic region of Sg	Presence of Sg comfirmed by both primer sets (Sg_1F/Sg_1R and Sg_2F/Sg_2R).
Sh_1F	GGAGTTATTCGAACTGAAAAATG	Genotyping/Sequencing	5' genomic region of Sh	Presence of Sh comfirmed by both primer sets (Sh_1F/Sh_1R and Sh_2F/Sh_2R).
Sh_1R	GGAATTTGCTTGTATTCATTCTG	Genotyping/Sequencing	5' genomic region of Sh	Presence of Sh comfirmed by both primer sets (Sh_1F/Sh_1R and Sh_2F/Sh_2R).
Sh_2F	AGAAGCCTATGCACGAAAGGAG	Genotyping/Sequencing	3' genomic region of Sh	Presence of Sh comfirmed by both primer sets (Sh_1F/Sh_1R and Sh_2F/Sh_2R).
Sh_2R	CCTTTTCCACTTCTTTGGATT	Genotyping/Sequencing	3' genomic region of Sh	Presence of Sh comfirmed by both primer sets (Sh_1F/Sh_1R and Sh_2F/Sh_2R).
Shh_F	AAGAGTTGTACAATAGAATGTGTAAACCAC	Genotyping/Sequencing	Shh
Shh_R	AGTTGTTTACAACTTGAAAGCATTACATC	Genotyping/Sequencing	Shh
Si_1F	TCAAAATGAGTTTTTCCGAACTT	Genotyping/Sequencing	5' genomic region of Si	Presence of Si comfirmed by both primer sets (Si_1F/Si_1R and Si_2F/Si_2R).
Si_1R	TGGTTGAAGTGGCAAATCAG	Genotyping/Sequencing	5' genomic region of Si	Presence of Si comfirmed by both primer sets (Si_1F/Si_1R and Si_2F/Si_2R).
Si_2F	AGAACCAGCAATTAAATCCGAAC	Genotyping/Sequencing	3' genomic region of Si	Presence of Si comfirmed by both primer sets (Si_1F/Si_1R and Si_2F/Si_2R).
Si_2R	GACGTGGCGACTTCCTTAGA	Genotyping/Sequencing	3' genomic region of Si	Presence of Si comfirmed by both primer sets (Si_1F/Si_1R and Si_2F/Si_2R).
Sii_F	ATGAGTTGTATGAACTACAGAATGTTTAAGTTTC	Genotyping/Sequencing	Sii
Sii_R	CCATATACCTGGAGAATCTATAAGTTCTCTG	Genotyping/Sequencing	Sii
Sj_1F	ACTACAAAATGTTTAAATCACAGCTC	Genotyping/Sequencing	5' genomic region of Sj	Presence of Sj comfirmed by both primer sets (Sj_1F/Sj_1R and Sj_2F/Sj_2R).
Sj_1R	TTTCCTTTGTTAGGAATGCACT	Genotyping/Sequencing	5' genomic region of Sj	Presence of Sj comfirmed by both primer sets (Sj_1F/Sj_1R and Sj_2F/Sj_2R).
Sj_2F	CTTGATGACCACCAAAGAAAATAGC	Genotyping/Sequencing	3' genomic region of Sj	Presence of Sj comfirmed by both primer sets (Sj_1F/Sj_1R and Sj_2F/Sj_2R).
Sj_2R	TGCAGGTTGCTCTTGATTTTC	Genotyping/Sequencing	3' genomic region of Sj	Presence of Sj comfirmed by both primer sets (Sj_1F/Sj_1R and Sj_2F/Sj_2R).
Sk_1F	GAGGTGTTATAAGCTACAGAATGTCA	Genotyping/Sequencing	5' genomic region of Sk	Presence of Sk comfirmed by both primer sets (Sk_1F/Sk_1R and Sk_2F/Sk_2R).
Sk_1R	TAGTACACGCGAGGTTTGGA	Genotyping/Sequencing	5' genomic region of Sk	Presence of Sk comfirmed by both primer sets (Sk_1F/Sk_1R and Sk_2F/Sk_2R).
Sk_2F	GCCTGATAACTACAGCACAATGCTA	Genotyping/Sequencing	3' genomic region of Sk	Presence of Sk comfirmed by both primer sets (Sk_1F/Sk_1R and Sk_2F/Sk_2R).
Sk_2R	TCAACAATGACGTCCATAAATTCAC	Genotyping/Sequencing	3' genomic region of Sk	Presence of Sk comfirmed by both primer sets (Sk_1F/Sk_1R and Sk_2F/Sk_2R).
SL1_F	CGAACAACGAAATGTTAAAAACAC	Genotyping/Sequencing	SL1, SL4
SL1_R	CTCATCGATACAAAATCATTCCTG	Genotyping/Sequencing	SL1, SL4
SL4_F	GACATCCGAACAACGAAATG	Genotyping/Sequencing	SL4
SL4_R	GACGAGGTTACTAATATTTGAGAAACAC	Genotyping/Sequencing	SL4
SL5_F	AACAATGTTTAAAACACAGCTCACGTCAG	Genotyping/Sequencing	SL5
SL5_R	CAGGCTTCGTTTCCAGAATCATGTTTA	Genotyping/Sequencing	SL5
Snn_F	TTGGGGAGCTATCCGAACA	Genotyping/Sequencing	Snn
Snn_R	CTTGATTATTCTAGATGTTTGCATAGATGAA	Genotyping/Sequencing	Snn
So1_F	GGTCGAACGACTAGAATGTTTAAATC	Genotyping/Sequencing	So1
So1_R	AATGAGACGAGTAGTTATTCATCGC	Genotyping/Sequencing	So1
So2_F	CTTCGAACTATTACAATGTTTTAAATCACAG	Genotyping/Sequencing	So2
So2_R	CTTCGACAAGCTCAACAATGTT	Genotyping/Sequencing	So2
So3_F	GTTCGAACGACAAGAATGTTTAAAA	Genotyping/Sequencing	So3
So3_R	CTGCCAGAGTAACAATAATAGTGCA	Genotyping/Sequencing	So3
Sp_F	CTGAGTTATTTGAACACCCAGAATG	Genotyping/Sequencing	Sp
Sp_R	GCATACTATCAGTAAGAGAGAATATGAACTCG	Genotyping/Sequencing	Sp
Sq_#1_F	GAATTGATCGAACTAGATAATGTTTAAAAAC	Genotyping/Sequencing	Sq	Presence of Sq comfirmed by all three primer sets (Sq_#1_F/Sq_#1_R, Sq_#2_F/Sq_#2_R, and Sq_#3_F/Sq_#3_R).
Sq_#1_R	AGAACAACCAGAAAAAGAGAGACG	Genotyping/Sequencing	Sq	Presence of Sq comfirmed by all three primer sets (Sq_#1_F/Sq_#1_R, Sq_#2_F/Sq_#2_R, and Sq_#3_F/Sq_#3_R).
Sq_#2_F	TTGGGGAATTGATCGAAC	Genotyping/Sequencing	Sq	Presence of Sq comfirmed by all three primer sets (Sq_#1_F/Sq_#1_R, Sq_#2_F/Sq_#2_R, and Sq_#3_F/Sq_#3_R).
Sq_#2_R	CAACAGAAAAAGAGAAACGATG	Genotyping/Sequencing	Sq	Presence of Sq comfirmed by all three primer sets (Sq_#1_F/Sq_#1_R, Sq_#2_F/Sq_#2_R, and Sq_#3_F/Sq_#3_R).
Sq_#3_F	CTGGGAAATTGATCGAACTAAA	Genotyping/Sequencing	Sq	Presence of Sq comfirmed by all three primer sets (Sq_#1_F/Sq_#1_R, Sq_#2_F/Sq_#2_R, and Sq_#3_F/Sq_#3_R).
Sq_#3_R	TCACTTCTTCCACAAAGAGGTC	Genotyping/Sequencing	Sq	Presence of Sq comfirmed by all three primer sets (Sq_#1_F/Sq_#1_R, Sq_#2_F/Sq_#2_R, and Sq_#3_F/Sq_#3_R).
Sqq_F	CTTGTTCTAACAACAAAAATGTTAAGATCG	Genotyping/Sequencing	Sqq
Sqq_R	AAGTTCACTCTCAGAGGCTCTAAAATG	Genotyping/Sequencing	Sqq
Sr_F	CCAGTTGCAGAATGTATAAATCACA	Genotyping/Sequencing	Sr
Sr_R	CTTGATTACCCATGAGGTTTTG	Genotyping/Sequencing	Sr
Srr_F	TTGTTCGAAGTACAAAATGGCTG	Genotyping/Sequencing	Srr
Srr_R	TGCTTCAAGTTCTTGATTTATCCAA	Genotyping/Sequencing	Srr
Ss1_F	CGAACTACAGAATGTTTATGTCAACAT	Genotyping/Sequencing	Ss1
Ss1_R	TTTCAAATAGAGTTTTGTTGATAATCCTAG	Genotyping/Sequencing	Ss1
Ss2_F	GAATGTTTAACTCCGCACTCTCA	Genotyping/Sequencing	Ss2
Ss2_R	CAAATAAAGTCTTGTTGATTCTCTTGAT	Genotyping/Sequencing	Ss2
Sss_F	CACGAACTACAGAATGTTCAAATCAC	Genotyping/Sequencing	Sss, Sf
Sss_R	GTGTCCTGGAAATTATGCACTCTATTAC	Genotyping/Sequencing	Sss, Sf
St_F	TACAAAATGTTAAAAACACATATCATGCT	Genotyping/Sequencing	St
St_R	GGTTGTCACATTACAAAATATATACTTTCTTC	Genotyping/Sequencing	St
Su1/2/3_F	GAACAACAAAATGTTTGAATCACG	Genotyping/Sequencing	Su1, Su2, Su3
Su1_R	GTAGTAAATGTACTCGTTTTCGATGTG	Genotyping/Sequencing	Su1
Su2_R	GTTGGTAATAAATATACTTTTGTGGTTAACG	Genotyping/Sequencing	Su2
Su3_R	GATCATCACAAAGTGTACTTAATTTTAGACTG	Genotyping/Sequencing	Su3
Suu_#1_F	GGGATATTGAACGAACTAGAACATGTT	Genotyping/Sequencing	Suu	Presence of Suu comfirmed by both primer sets (Suu_#1_F/Suu_#1_R and Suu_#2_F/Suu_#2_R).
Suu_#1_R	GGTCCACAATGGGTACAATTCTC	Genotyping/Sequencing	Suu	Presence of Suu comfirmed by both primer sets (Suu_#1_F/Suu_#1_R and Suu_#2_F/Suu_#2_R).
Suu_#2_F	GGGATTGAACGAACAAGAAC	Genotyping/Sequencing	Suu	Presence of Suu comfirmed by both primer sets (Suu_#1_F/Suu_#1_R and Suu_#2_F/Suu_#2_R).
Suu_#2_R	AAGATGACCCTAGTATAACACATTAACC	Genotyping/Sequencing	Suu	Presence of Suu comfirmed by both primer sets (Suu_#1_F/Suu_#1_R and Suu_#2_F/Suu_#2_R).
Sv_F	GAGTGGCTCGAACTACAAAATGT	Genotyping/Sequencing	Sv
Sv_R	CCTGAATAACTTTGTGCTTGAGG	Genotyping/Sequencing	Sv
Svv_F	GGGAGTTATCCGAACAACAA	Genotyping/Sequencing	Svv
Svv_R	CCGCTAAAATAAAGGAGGAGG	Genotyping/Sequencing	Svv
Svv_intron1_F	GCATATGCTAGGACATGATCCT	Sequencing	Svv intron
Svv_intron1_R	GCCATTTGTCCTGTGAGAC	Sequencing	Svv intron
Sw_F	GAGGTATTCGAACAACAAAATGTATAAAC	Genotyping/Sequencing	Sw
Sw_R	CACTTAGCATAAAGCAGCCAGAAC	Genotyping/Sequencing	Sw
Sww_F	AATGTTTAAATCACCGCTCCTTTC	Genotyping/Sequencing	Sww
Sww_R	CAACGGAAATGCGGATATG	Genotyping/Sequencing	Sww
Sy_F	AGTAATCCAAACATCAAAATGTTAAACTC	Genotyping/Sequencing	Sy
Sy_R	CTCTTATTCTAGAGGATATTGCATTTTATTTACTC	Genotyping/Sequencing	Sy
Sz_F	GATATGATCGAGCAAGAAAATGTTTA	Genotyping/Sequencing	Sz
Sz_R	CTTGAATATTCTGCTAGATGCGC	Genotyping/Sequencing	Sz
